# Maternal Piwi Regulates Primordial Germ Cell Development to Ensure the Fertility of Female Progeny in *Drosophila*

**DOI:** 10.1101/2021.04.30.442025

**Authors:** Lauren E Gonzalez, Xiongzhuo Tang, Haifan Lin

## Abstract

In many animals, germline development is initiated by proteins and RNAs that are expressed maternally. PIWI proteins and their associated small noncoding <u>P</u>IWI-<u>i</u>nteracting RNAs (piRNAs), which guide PIWI to target RNAs by base-pairing, are among the maternal components deposited into the germline of the early embryo in *Drosophila*. Piwi has been extensively studied in the adult ovary and testis, where it is required for transposon suppression, germline stem cell self-renewal, and fertility. Consequently, loss of Piwi in the adult ovary using *piwi*-null alleles or knockdown from early oogenesis results in complete sterility, limiting investigation into possible embryonic functions of maternal Piwi. In this study, we show that the maternal Piwi protein persists in the embryonic germline through gonad coalescence, suggesting that maternal Piwi can regulate germline development beyond early embryogenesis. Using a maternal knockdown strategy, we find that maternal Piwi is required for the fertility and normal gonad morphology of female, but not male, progeny. Following maternal *piwi* knockdown, transposons were mildly derepressed in the early embryo but were fully repressed in the ovaries of adult progeny. Furthermore, the maternal piRNA pool was diminished, reducing the capacity of the PIWI/piRNA complex to target zygotic genes during embryogenesis. Examination of embryonic germ cell proliferation and ovarian gene expression showed that the germline of female progeny was partially masculinized by maternal *piwi* knockdown. Our study reveals a novel role for maternal Piwi in the germline development of female progeny and suggests that the PIWI/piRNA pathway is involved in germline sex determination in *Drosophila*.
