## Supplementary material for "Maternal Piwi Regulates Primordial Germ Cell Development to Ensure the Fertility of Female Progeny in *Drosophila*": Reagents Table

### Sheet: Sheet1
Data type	Experimental species	Symbol/name used in publication	Source – public	Source – published	Source – unpublished	Identifiers	New reagent	Comments
Data type (mandatory) Duplicate rows as needed. Order is flexible, but row titles must be preserved.	Experimental species (mandatory, "NA" okay)	Symbol/name used in publication (mandatory)	Source – public [stock center; company, data repository] (one of D,E,F mandatory)	Source -- published [PMID or 'this paper'] (one of D,E,F mandatory)	Source – unpublished [description, incl. lab of origin] (one of D,E,F mandatory)	Identifiers [format as ID_source:identifier] Separate multiple entries with semi-colon, space	New reagent (mandatory for new entities) Description, progenitor(s)	Comments (optional) Genotypes, purpose of reagent, additional information
genetic reagent (in whole organism)	D. melanogaster	w[1118]; Sco/Cyo; myc-Piwi(WTA),w+/myc-Piwi(WTA),w+		PMID: 23297219
genetic reagent (in whole organism)	D. melanogaster	w[1118]; P{y[+t7.7] w[+mC]=GMR73G07-GAL4}attP2	Bloomington Drosophila Stock Center			BDSC: 39829		"Zfh2-GAL4" in this study
genetic reagent (in whole organism)	D. melanogaster	y[1] w[*]; P{w[+mC]=Act5C-GAL4}17bFO1/TM6B, Tb[1]	Bloomington Drosophila Stock Center			BDSC: 3954
genetic reagent (in whole organism)	D. melanogaster	w[*]; M{w[+mC]=UASp-myr.mGFP6}ZH-86Fb/TM6B, Tb[1]	Bloomington Drosophila Stock Center			BDSC: 58720
genetic reagent (in whole organism)	D. melanogaster	w[*]; P{w[+mC]=matalpha4-GAL-VP16}V2H	Bloomington Drosophila Stock Center			BDSC: 7062
genetic reagent (in whole organism)	D. melanogaster	y[1] sc[*] v[1] sev[21]; P{y[+t7.7] v[+t1.8]=TRiP.GL00626}attP40	Bloomington Drosophila Stock Center			BDSC:37483; FlyBase: P{TRiP.GL00626}		"Piwi shRNA #1" in this study
genetic reagent (in whole organism)	D. melanogaster	w[*]; M{TRiP.HMS00606}; +		PMID: 24658126		FlyBase: M{TRiP.HMS00606}		"Piwi shRNA #2" in this study; same sequence as BDSC #33724, but on 2nd chromosome
genetic reagent (in whole organism)	D. melanogaster	y[1] sc[*] v[1] sev[21]; P{y[+t7.7] v[+t1.8]=VALIUM22-EGFP.shRNA.4}attP40	Bloomington Drosophila Stock Center			BDSC: 41550
genetic reagent (in whole organism)	D. melanogaster	w[1118]; zuc[HM27]/Cyo		PMID: 17543859				gift from Trudi Schupbach
genetic reagent (in whole organism)	D. melanogaster	w[1118]; Df(2L)ED761, P{w[+mW.Scer\FRT.hs3]=3'.RS5+3.3'}ED761/SM6a	Bloomington Drosophila Stock Center			BDSC: 24109		gift from Trudi Schupbach
genetic reagent (in whole organism)	D. melanogaster	P{Dfd-lacZ-HZ2.7};+;ry[506]		PMID: 1979945				gift from Mark van Doren
antibody	NA	mouse anti-Myc	Cell Signalling			Cell Signalling: 9B11		1:5000 dilution (IF embryos), 1:1000 (IF larval gonads)
antibody	NA	rat (IgM) anti-Vasa	Developmental Studies Hybridoma Bank			DSHB (antibody ID: AB_760351)		1:40 (IF embryos), 1:20 (IF ovary), 1:40 (IF testis) with anti-rat IgM Alexa Fluor 488
antibody	NA	mouse anti-Piwi (4K5)		PMID: 26119740				1:1000 (WB), 1:6000 (IF ovary), 1:100 (IF testis)
antibody	NA	mouse anti-GAPDH	Sigma Aldrich			Sigma, G9545		1:1000 (WB)
antibody	NA	mouse anti-lacZ	Developmental Studies Hybridoma Bank			DSHB: 40-1a		1:50 (IF embryo)
antibody	NA	goat anti-mouse IgG, Alexa Fluor® 488	ThermoFisher Scientific			ThermoFisher		1:500
antibody	NA	goat anti-mouse IgG, Alexa Fluor® 568	ThermoFisher Scientific			ThermoFisher		1:500
antibody	NA	goat anti-mouse IgG, Alexa Fluor® 680	ThermoFisher Scientific			ThermoFisher		1:500
antibody	NA	goat anti-rat IgM, Alexa Fluor® 488	ThermoFisher Scientific			ThermoFisher		1:500
antibody	NA	Goat anti-Mouse IgG (H+L) Secondary Antibody, HRP	Invitrogen			Invitrogen		1:5000
antibody	NA	Goat anti-Rabbit IgG (H+L) Secondary Antibody, HRP	Invitrogen			Invitrogen		1:10000
sequence-based reagent	NA	act5C_qF		this study		GAAGAAGTTGCTGCTCTGGTTG		reference gene; also used in non-quantitative RT-PCR
sequence-based reagent	NA	act5C_qR		this study		GAGCATCGTCTCCGGCAAATC		reference gene; also used in non-quantitative RT-PCR
sequence-based reagent	NA	β-Tub_qF		this study		TGTCGCGTGTGAAACACTTC		negative control
sequence-based reagent	NA	β-Tub_qR		this study		AGCAGGCGTTTCCAATCTG		negative control
sequence-based reagent	NA	Gypsy2_qF		this study		TATTCGTTCGCGATGCGGTA		transposon
sequence-based reagent	NA	Gypsy2_qR		this study		GCCCTGTTCAAACAGCCATC		transposon
sequence-based reagent	NA	Gypsy12_qF		this study		TGAGTCAAGTTGTGGAAGTGCGTTTTGT		transposon
sequence-based reagent	NA	Bypsy12_qR		this study		GCCACACGACGATCTTTTCGGCTAA		transposon
sequence-based reagent	NA	TAHRE_qF		this study		TTTTTGTTAGAGAGCGAGAGAGCGAAG		transposon
sequence-based reagent	NA	TAHRE_qR		this study		CGTTAAGGCAATGCAAAACAAGAATTT		transposon
sequence-based reagent	NA	TART_qF		this study		AACCGATCTACAATTTCCATGACGACT		transposon
sequence-based reagent	NA	TART_qR		this study		CTTCTACCCTCATCGGTAGATGTTTGC		transposon
sequence-based reagent	NA	Het-A_qF		PMID: 28457744		CGCGCGGAACCCATCTTCAGA		transposon
sequence-based reagent	NA	Het-A_qR		PMID: 28457744		CGCCGCAGTCGTTTGGTGAGT		transposon
sequence-based reagent	NA	HMS Beagle_qF		PMID: 28457744		AATGCCCTTGTCGGACACGA		transposon
sequence-based reagent	NA	HMS Beagle_qR		PMID: 28457744		TGATGAAACACATTACCAGAACCTTGA		transposon
sequence-based reagent	NA	ZAM_qF		PMID: 28457744		CTACGAAATGGCAAGATTAATTCCACTTCC		transposon
sequence-based reagent	NA	ZAM_qR		PMID: 28457744		CCCGTTTCCTTTATGTCGCAGTAGCT		transposon
sequence-based reagent	NA	Tabor_qF		PMID: 28457744		ACGTTGTTCACGACATTAGCCG		transposon
sequence-based reagent	NA	Tabor_qR		PMID: 28457744		GGGTTGGTTCGGATCTGACG		transposon
sequence-based reagent	NA	Piwi_qF		this study		TTGTCCAATCATGCTAACCTTCTGGGAT		also used in non-quantitative RT-PCR
sequence-based reagent	NA	Piwi_qR		this study		CTTATTTCGATCTTAGCTCGGGGATC		also used in non-quantitative RT-PCR
sequence-based reagent	NA	Aly_qF		this study		ACTTGGCAAGAGATTGTACAATTTCCTG		testis-specific gene
sequence-based reagent	NA	Aly_qR		this study		GGCATGAAGCAAGAGTGCAG		testis-specific gene
sequence-based reagent	NA	Topi_qF		this study		AATCGGTCTTTCATGGATCTCGTTCC		testis-specific gene
sequence-based reagent	NA	Topi_qR		this study		CGGCTTCGCTTCACAGGAAT		testis-specific gene
sequence-based reagent	NA	Boule_qF		this study		CAGAAAAGAGCTAGAAGTACATCCAACG		testis-specific gene
sequence-based reagent	NA	Boule_qR		this study		TACGGCGGAGGTTGTTGTTT		testis-specific gene
sequence-based reagent	NA	Mst87F_qF		this study		CGGGTGCAATGAACACATGA		testis-specific gene
sequence-based reagent	NA	Mst87F_qR		this study		GGGTCCGCAGCACATGATTA		testis-specific gene
sequence-based reagent	NA	fzo_qF		this study		TCCCAGCACAAATAGGCCAG		testis-specific gene
sequence-based reagent	NA	fzo_qR		this study		GCGATCGGAAGCCCAATTTC		testis-specific gene
sequence-based reagent	NA	Gdl_qF		this study		GCGAACACTAGTGAGGCAGT		testis-specific gene
sequence-based reagent	NA	Gdl_qR		this study		CGTGTCTGCAAGTTTTCGGG		testis-specific gene
sequence-based reagent	NA	Phf7_tot_qF		PMID: 32816970		GAGCTGATCTTCGGCACTGT
sequence-based reagent	NA	Phf7_tot_qR		PMID: 32816970		GCTTCGATGTCCTCCTTGAG
sequence-based reagent	NA	Phf7_RC_qF		PMID: 32816970		AGTTCGGGAATTCAACGCTT		testis-specific isoform
sequence-based reagent	NA	Phf7_RC_qR		PMID: 32816970		GAGATAGCCCTGCAGCCA		testis-specific isoform
sequence-based reagent	NA	Sxl_qF		this study		ACAAGCGGCTTAAGGTTTCCT		ovary-specific gene
sequence-based reagent	NA	Sxl_qR		this study		GGAACCGTACTTGCCGAAGA		ovary-specific gene
sequence-based reagent	NA	Ovo_qF		this study		GAGCGCAGAGCCAAGATGTA		ovary-specific gene
sequence-based reagent	NA	Ovo_qR		this study		AAGTGCCGCTTGTCGTAGAA		ovary-specific gene
sequence-based reagent	NA	Otu_qF		this study		CCAGCTGCTAGATGATGGTATCT		ovary-specific gene
sequence-based reagent	NA	Otu_qR		this study		ATGGAGCGATTCATACGGGA		ovary-specific gene
sequence-based reagent	NA	Hmdg_qF		this study		AATCCCGGCATCAAGGTCAC		ovary-specific gene
sequence-based reagent	NA	Hmdg_qR		this study		CTTGGCCTCCCACTCAGACT		ovary-specific gene
sequence-based reagent	NA	Scrib_qF		this study		CGGGACTTGCCCAAGAATTT		ovary-specific gene
sequence-based reagent	NA	Scrib_qR		this study		TCATTGCGTGAAACGTCGAG		ovary-specific gene
sequence-based reagent	NA	Brat_qF		this study		ACCGACGGCACTTACAACAT		ovary-specific gene
sequence-based reagent	NA	Brat_qR		this study		ATAGATAGCCGGCGTGTTCG		ovary-specific gene
sequence-based reagent	NA	myc_F		this study		ATGGAGCAAAAGCTTATTAGCGAGGAAGATC		non-quantitative RT-PCR
sequence-based reagent	NA	Piwi_R		this study		GGGCTCAGCACAGGATATGA		non-quantitative RT-PCR
commercial assay	NA	Illumina Small RNA-seq library prep	Illumina			TruSeq Small RNA Library Prep Kit Reference Guide (15004197)
commercial assay	NA	Illumina RNA-seq library prep	Illumina			TruSeq Stranded mRNA Reference Guide (1000000040498)
software, algorithm	NA	FastQC		PMID: 33552473
software, algorithm	NA	TETools		PMID: 28204592
software, algorithm	NA	DESeq2		PMID: 20979621
software, algorithm	NA	Bowtie		PMID: 21154709
software, algorithm	NA	Featurecounts		PMID: 24227677
software, algorithm	NA	EnhancedVolcano		DOI: 10.18129/B9.bioc.EnhancedVolcano
other	NA	VectaShield	Vector Labs			Vector Labs, H-1000-10
other	NA	TriZol	Ambion			Ambion, 15596018
other	NA	Glycoblue	ThermoFisher Scientific			Thermo Fischer Scientific, AM9515
other	NA	Diamond Dye	Promega			Promega, H1181
other	NA	MultiScribe	ThermoFisher Scientific			Thermo Fischer Scientific, 4311235
other	NA	iTaq Universal SYBR Green Supermix	BioRad			BioRad, 1725121
