## Supplemental Table 1 for "Maternal Piwi Regulates Primordial Germ Cell Development to Ensure the Fertility of Female Progeny in *Drosophila*"

### Sheet: Sheet1
Supplementary Table 1. Descriptive statistics of all MatKD 0-1.5h embryo RNA-seq data
	Total # Reads	# Uniquely Mapped Reads	% Uniquely Mapped Reads	Number Multi-Mapped Reads	% Multi-Mapped Reads
GFP-MatKD rep1	47375127	44763764	0.9449	1156623	0.0244
GFP-MatKD rep2	34895487	32694270	0.9369	1138630	0.0326
GFP-MatKD rep3	17515312	16418018	0.9374	407116	0.0232
piwi-MatKD #1 rep1	20912949	20117251	0.962	386703	0.0185
piwi-MatKD #1 rep2	64693508	60860240	0.9407	1308064	0.0202
piwi-MatKD #1 rep3	41342167	38564174	0.9328	931481	0.0225
piwi-MatKD #2 rep1	12303735	8150556	0.6624	3756240	0.3053
piwi-MatKD #2 rep2	79009015	72548594	0.9182	1913042	0.0242
piwi-MatKD #2 rep3	34815729	19483548	0.5596	12961436	0.3723
