## Supplemental Table 2 for "Maternal Piwi Regulates Primordial Germ Cell Development to Ensure the Fertility of Female Progeny in *Drosophila*"

### Sheet: Sheet2
Supplementary Table 2. GO analysis of genes differentially expressed in piwi-MatKD #2 0-1.5h embryos, as compared to GFP-MatKD embryos
Up-regulated genes in piwi-MatKD #2 vs GFP-MatKD
GO biological process			#	# in reference	# expected	Fold Enrichment	raw P value	FDR
proteasomal ubiquitin-independent protein catabolic process			16	14	0.19	72.62	6.84e-20	4.08e-17
	proteasomal protein catabolic process		194	38	2.34	16.26	2.02e-33	7.82e-30
		proteolysis involved in cellular protein catabolic process	290	39	3.49	11.16	9.03e-29	9.99e-26
		cellular macromolecule catabolic process	396	40	4.77	8.38	3.37e-25	2.61e-22
		protein catabolic process	307	40	3.7	10.81	4.65e-29	6e-26
positive regulation of RNA polymerase II transcriptional preinitiation complex assembly			8	7	0.1	72.62	1.71e-10	6.96e-08
proteasome assembly			13	8	0.16	51.07	5.78e-11	2.49e-08
proteasome-mediated ubiquitin-dependent protein catabolic process			185	38	2.23	17.05	4.22e-34	3.27e-30
signaling			1033	41	12.45	3.29	4.59e-12	2.09e-09
Down-regulated genes in piwi-MatKD #2 vs GFP-MatKD
GO biological process			#	# in reference	# expected	Fold Enrichment	raw P value	FDR
posterior Malphigian tubule development			3	3	0.07	45.83	0.000183	0.00643
	Malphigian tubule development		65	16	1.42	11.28	1.09e-11	3.84e-09
		renal tubule development	65	16	1.42	11.28	1.09e-11	3.67e-09
		epithelium development	903	48	19.7	2.44	1.22e-08	1.26e-06
		renal system development	74	16	1.61	9.91	5.87e-11	1.47e-08
	animal organ development		1126	70	24.57	2.85	7.49e-16	1.16e-12
sex determination, establishment of X:A ratio			5	5	0.11	45.83	9.82e-07	6.98e-05
	primary sex determination, soma		11	5	0.24	20.83	1.53e-05	0.000761
		somatic sex determination	18	5	0.39	12.73	0.000104	0.00395
		primary sex determination	16	5	0.35	14.32	6.54e-05	0.00263
amioserosa formation			8	7	0.17	40.1	1.03e-08	1.11e-06
	gastrulation involving germ band extension		43	12	0.94	12.79	1.32e-09	1.96e-07
		gastrulation with mouth forming first	43	12	0.94	12.79	1.32e-09	1.93e-07
	anatomical structure formation involved in morphogenesis		485	34	10.58	3.21	4.36e-09	5.63e-07
positive regulator of activin receptor signaling pathway			4	3	0.09	34.37	0.000316	0.0102
