## Supplemental Table 3 for "Maternal Piwi Regulates Primordial Germ Cell Development to Ensure the Fertility of Female Progeny in *Drosophila*"

### Sheet: Sheet1
Supplementary Table 3. Genes differentially expressed in 0-1.5h F1 embryos of both piwi-MatKD lines.
Down-regulated		Up-regulated
FBgn0004872	piwi	FBgn0263093	CR43361
FBgn0038412	Zip89B	FBgn0028400	Syt4
FBgn0034126	jetboil (jbt)	FBgn0034406	Jheh3
FBgn0259918	inaF-B	FBgn0085732	CR40190
FBgn0033926	Arc1	FBgn0036544	sff
FBgn0260812	inaF-D	FBgn0050428	CG30428
FBgn0052816	CG32816	FBgn0014073	Tie
FBgn0032079	CG31886	FBgn0051324	CG31324
FBgn0085434	NaCP60E	FBgn0259210	prom
FBgn0040370	CG13375	FBgn0262123	l(2)41Ab
		FBgn0031098	CG17068
