## Supplemental Table 4 for "Maternal Piwi Regulates Primordial Germ Cell Development to Ensure the Fertility of Female Progeny in *Drosophila*"

### Sheet: Sheet1
Supplementary Table 4. Descriptive statistics of all MatKD 0-1.5h embryo small RNA-seq data
	Total # Reads	# piRNA reads (not rRNA, miRNA, or siRNA; aligned to the Drosophila genome)	% of total reads that are piRNAs	Aligned antisense to non-TE genes	% of piRNAs that map to a non-TE target	Number of Targeting Alignment Records
GFP-MatKD rep1	19654415	5789114	29.45	2947223	50.91	29986375
GFP-MatKD rep2	20630140	6331070	30.69	3175830	50.16	31118142
GFP-MatKD rep3	17765806	5350755	30.12	2861904	53.49	28736090
piwi-MatKD #1 rep1	22130757	5377730	24.3	2670623	49.66	27355789
piwi-MatKD #1 rep2	17965708	4501589	25.06	2342525	52.04	24612194
piwi-MatKD #1 rep3	21577209	4760424	22.06	2287911	48.06	22536160
piwi-MatKD #2 rep1	13837789	3335564	24.1	1879529	56.35	19917472
piwi-MatKD #2 rep2	15575360	4141628	26.59	1980495	47.82	20206259
piwi-MatKD #2 rep3	20860692	6371255	30.54	3377382	53.01	34902350
