## Supplemental Table 5 for "Maternal Piwi Regulates Primordial Germ Cell Development to Ensure the Fertility of Female Progeny in *Drosophila*"

### Sheet: Sheet1
Supplementary Table 5. Differentially targetable genes in 0-1.5h piwi-MatKD embryos
Decreased targetability in piwi-MatKD #1 (114 total)	Decreased targetability in piwi-MatKD #2 (109 total)	Decreased targetability in both piwi-MatKD (63 total)		Increased targetability in piwi-MatKD #1 (41 total)	Increased targetability in piwi-MatKD #2 (148 total)	Increased targetability in both piwi-MatKD (5 total)
FBgn0016034	FBgn0053196	FBgn0052865		FBgn0039778	FBgn0004872	FBgn0039778
FBgn0028993	FBgn0052865	FBgn0030524		FBgn0038725	FBgn0039778	FBgn0038725
FBgn0027339	FBgn0039089	FBgn0010300		FBgn0004872	FBgn0038725	FBgn0004872
FBgn0004575	FBgn0030524	FBgn0033261		FBgn0036834	FBgn0038088	FBgn0010313
FBgn0010300	FBgn0010300	FBgn0004575		FBgn0010313	FBgn0024958	FBgn0259210
FBgn0052369	FBgn0033261	FBgn0052369		FBgn0039883	FBgn0010313
FBgn0053294	FBgn0004575	FBgn0087035		FBgn0030731	FBgn0259210
FBgn0038118	FBgn0052369	FBgn0040089		FBgn0033408	FBgn0283434
FBgn0033261	FBgn0039937	FBgn0085521		FBgn0259210	FBgn0037915
FBgn0259677	FBgn0087035	FBgn0085693		FBgn0029801	FBgn0030854
FBgn0261928	FBgn0033538	FBgn0020412		FBgn0003890	FBgn0046706
FBgn0011747	FBgn0040089	FBgn0264574		FBgn0263847	FBgn0052475
FBgn0037217	FBgn0085521	FBgn0037307		FBgn0035252	FBgn0067861
FBgn0003638	FBgn0085693	FBgn0284249		FBgn0011474	FBgn0040350
FBgn0264574	FBgn0020412	FBgn0052190		FBgn0042627	FBgn0032147
FBgn0053926	FBgn0264574	FBgn0040011		FBgn0038881	FBgn0053499
FBgn0052451	FBgn0037307	FBgn0004607		FBgn0023511	FBgn0285991
FBgn0264492	FBgn0052365	FBgn0031228		FBgn0038273	FBgn0052823
FBgn0052708	FBgn0284249	FBgn0267798		FBgn0039116	FBgn0053497
FBgn0031228	FBgn0052190	FBgn0039015		FBgn0050103	FBgn0283432
FBgn0263289	FBgn0040011	FBgn0004374		FBgn0033224	FBgn0283433
FBgn0264785	FBgn0051146	FBgn0266873		FBgn0032744	FBgn0003654
FBgn0015371	FBgn0004607	FBgn0011747		FBgn0031183	FBgn0003890
FBgn0087035	FBgn0031228	FBgn0037218		FBgn0026262	FBgn0265959
FBgn0035094	FBgn0036640	FBgn0263289		FBgn0262570	FBgn0031170
FBgn0003002	FBgn0027341	FBgn0260008		FBgn0032147	FBgn0266581
FBgn0266404	FBgn0267798	FBgn0029922		FBgn0285991	FBgn0040010
FBgn0286511	FBgn0039015	FBgn0034013		FBgn0016797	FBgn0053867
FBgn0267798	FBgn0000384	FBgn0050345		FBgn0051481	FBgn0032744
FBgn0037213	FBgn0004374	FBgn0011771		FBgn0053158	FBgn0016797
FBgn0267978	FBgn0266873	FBgn0015371		FBgn0028645	FBgn0051481
FBgn0064225	FBgn0011747	FBgn0051324		FBgn0039690	FBgn0035252
FBgn0025674	FBgn0037218	FBgn0003209		FBgn0283741	FBgn0028743
FBgn0284249	FBgn0263289	FBgn0267809		FBgn0004244	FBgn0053158
FBgn0052865	FBgn0260008	FBgn0262887		FBgn0261360	FBgn0035437
FBgn0040089	FBgn0029922	FBgn0002121		FBgn0266136	FBgn0003053
FBgn0020412	FBgn0051211	FBgn0035253		FBgn0032521	FBgn0283741
FBgn0266457	FBgn0034013	FBgn0266304		FBgn0263995	FBgn0050103
FBgn0039938	FBgn0263352	FBgn0050428		FBgn0036199	FBgn0023479
FBgn0052190	FBgn0050345	FBgn0039966		FBgn0045761	FBgn0011725
FBgn0037307	FBgn0250910	FBgn0010114		FBgn0085390	FBgn0264443
FBgn0031171	FBgn0011771	FBgn0267246			FBgn0264272
FBgn0030524	FBgn0015371	FBgn0033371			FBgn0000163
FBgn0040011	FBgn0051324	FBgn0284226			FBgn0032857
FBgn0262887	FBgn0086443	FBgn0051876			FBgn0024150
FBgn0031191	FBgn0003209	FBgn0266404			FBgn0261859
FBgn0004607	FBgn0267809	FBgn0031799			FBgn0000241
FBgn0002121	FBgn0016726	FBgn0033153			FBgn0053267
FBgn0032850	FBgn0262887	FBgn0034406			FBgn0041111
FBgn0085521	FBgn0029898	FBgn0039760			FBgn0260049
FBgn0003209	FBgn0053238	FBgn0266982			FBgn0004865
FBgn0085693	FBgn0044817	FBgn0083990			FBgn0085390
FBgn0023096	FBgn0283473	FBgn0004362			FBgn0036199
FBgn0051324	FBgn0002948	FBgn0266818			FBgn0261360
FBgn0035253	FBgn0002121	FBgn0039946			FBgn0045761
FBgn0044872	FBgn0265042	FBgn0266690			FBgn0266136
FBgn0266873	FBgn0038881	FBgn0263829			FBgn0037796
FBgn0034013	FBgn0035253	FBgn0033108			FBgn0032521
FBgn0266304	FBgn0266304	FBgn0033890			FBgn0031975
FBgn0260008	FBgn0031998	FBgn0262518			FBgn0000108
FBgn0037218	FBgn0050428	FBgn0052647			FBgn0264000
FBgn0266818	FBgn0039966				FBgn0266100
FBgn0262847	FBgn0010114				FBgn0264442
FBgn0262848	FBgn0267246				FBgn0051163
FBgn0262849	FBgn0033371				FBgn0265540
FBgn0262850	FBgn0036614				FBgn0003326
FBgn0262851	FBgn0266652				FBgn0028509
FBgn0262852	FBgn0284226				FBgn0261871
FBgn0262853	FBgn0051876				FBgn0036680
FBgn0050345	FBgn0266404				FBgn0027601
FBgn0011771	FBgn0031799				FBgn0026718
FBgn0039015	FBgn0031413				FBgn0259680
FBgn0029922	FBgn0025837				FBgn0020389
FBgn0259111	FBgn0052177				FBgn0024187
FBgn0262139	FBgn0261617				FBgn0004870
FBgn0050428	FBgn0033153				FBgn0039431
FBgn0051876	FBgn0034406				FBgn0033289
FBgn0051514	FBgn0053236				FBgn0003042
FBgn0029603	FBgn0039760				FBgn0025525
FBgn0284226	FBgn0266982				FBgn0030979
FBgn0267809	FBgn0083990				FBgn0259215
FBgn0010114	FBgn0004362				FBgn0052380
FBgn0263830	FBgn0265803				FBgn0052758
FBgn0030795	FBgn0038853				FBgn0032694
FBgn0031799	FBgn0266818				FBgn0259876
FBgn0004374	FBgn0039946				FBgn0037130
FBgn0033108	FBgn0039737				FBgn0029761
FBgn0267246	FBgn0032350				FBgn0004595
FBgn0259978	FBgn0037228				FBgn0260943
FBgn0039946	FBgn0266690				FBgn0000568
FBgn0034406	FBgn0259728				FBgn0266801
FBgn0004362	FBgn0263829				FBgn0052010
FBgn0033890	FBgn0052452				FBgn0041092
FBgn0033371	FBgn0037944				FBgn0261929
FBgn0263829	FBgn0033108				FBgn0028538
FBgn0039966	FBgn0033890				FBgn0011206
FBgn0264794	FBgn0052797				FBgn0024245
FBgn0038397	FBgn0004854				FBgn0030882
FBgn0266690	FBgn0262518				FBgn0052816
FBgn0083990	FBgn0029799				FBgn0035983
FBgn0038821	FBgn0051528				FBgn0005558
FBgn0033153	FBgn0052082				FBgn0085370
FBgn0052647	FBgn0052647				FBgn0050115
FBgn0262518	FBgn0038964				FBgn0053517
FBgn0039760	FBgn0275432				FBgn0260866
FBgn0267058	FBgn0264904				FBgn0004885
FBgn0037227	FBgn0266358				FBgn0037766
FBgn0035636	FBgn0036956				FBgn0051998
FBgn0266982	FBgn0038139				FBgn0261799
FBgn0267744					FBgn0085376
FBgn0266698					FBgn0262018
FBgn0010038					FBgn0003301
FBgn0026565					FBgn0024989
FBgn0052475					FBgn0039690
					FBgn0005640
					FBgn0004244
					FBgn0026058
					FBgn0037171
					FBgn0265487
					FBgn0086906
					FBgn0266350
					FBgn0263995
					FBgn0028645
					FBgn0011582
					FBgn0041337
					FBgn0003090
					FBgn0039959
					FBgn0015609
					FBgn0085443
					FBgn0039920
					FBgn0058470
					FBgn0086655
					FBgn0024804
					FBgn0085450
					FBgn0267964
					FBgn0000464
					FBgn0004611
					FBgn0263997
					FBgn0263974
					FBgn0085415
					FBgn0028496
					FBgn0259683
					FBgn0259734
					FBgn0265598
					FBgn0003256
					FBgn0052016
					FBgn0264384
					FBgn0267432
